# Genome-wide conditional degron libraries for functional genomics

**DOI:** 10.1101/2024.05.29.596381

**Authors:** Eduardo Gameiro, Karla A. Juárez-Núñez, Jia Jun Fung, Susmitha Shankar, Brian Luke, Anton Khmelinskii

**Affiliations:** Institute of Molecular Biology (IMB), Mainz, Germany; Johannes Gutenberg University Mainz, Institute for Developmental Neurology (IDN), Mainz, Germany

## Abstract

The yeast knockout library, comprised of strains carrying precise deletions of individual open reading frames (ORFs), has been a vital resource to understand gene function. However, accumulation of suppressor mutations in knockout strains can lead to erroneous functional annotations. Moreover, the library is limited to non-essential ORFs, and must be complemented with hypomorphic alleles of essential ORFs for genome-wide studies. To address these limitations, we constructed genome-wide libraries of conditional alleles based on the auxin-inducible degron (AID) system for conditional degradation of AID-tagged proteins. First, we determined that N-terminal tagging is at least twice more likely to inadvertently impair protein function across the proteome. We thus constructed two genome-wide libraries with over 5600 essential and non-essential proteins fused at the C-terminus with an AID tag and an optional fluorescent protein. Almost 90% of AID-tagged proteins were degraded in the presence of the auxin analog 5-Ph-IAA, with initial protein abundance and tag accessibility as limiting factors. Genome-wide screens for DNA damage response factors with the AID libraries revealed a role for the glucose signaling factor *GSF2* in resistance to hydroxyurea, highlighting how these resources extend the toolbox for functional genomics in yeast.
