## Supplementary material for "Genome-wide conditional degron libraries for functional genomics": Table S2

### Sheet: Table S2
Table S2
Terminal localization signals in the yeast proteome
Proteins with the following localization signals (predicted or validated) were collected:
	signal.type - acylation, GPI - glycosylphosphatidylinositol anchor, HDEL, KKXX and KXKXX motifs, MTS mitochondrial targeting signal, NLS nuclear localization signal, PTS1 peroxisomal targeting signal, SP signal peptide, TA tail anchor
	terminus - location of the signal (protein N- or C-terminus)
Data corresponding to Fig. S1
systematic.name	standard.name	signal.type	terminus	reference				reference	PMID
YAL014C	SYN8	acylation	C	uniprot19.02.2024				Beilharz et al. 2003	12514182
YAL030W	SNC1	acylation	C	uniprot 19.02.2024				Bordonné 2000	11027265
YAL063C	FLO9	acylation	C	uniprot 19.02.2024				Burri & Lithgow 2004	14675424
YAR050W	FLO1	acylation	C	uniprot 19.02.2024				de Groot et al. 2003	12845604
YAR066W	YAR066W	acylation	C	uniprot 19.02.2024				Giolito et al. 2024	38159851
YBL061C	SKT5	acylation	C	uniprot 19.02.2024				Gíslason et al. 2021	10.1016/j.crbiot.2021.01.001
YBL078C	ATG8	acylation	C	uniprot 19.02.2024				Hahn et al. 2008	18485366
YBR067C	TIP1	acylation	C	uniprot 19.02.2024				Lee et al. 2023	37486934
YBR078W	ECM33	acylation	C	uniprot 19.02.2024				Lewis & Pelham 2002	12453154
YBR097W	VPS15	acylation	N	uniprot 19.02.2024				Nötzel et al. 2016	27392156
YBR164C	ARL1	acylation	N	uniprot 19.02.2024				Schuldiner et al. 2008	18724936
YBR264C	YPT10	acylation	C	uniprot 19.02.2024				Simocková et al. 2018	18434318
YCL025C	AGP1	acylation	C	uniprot 19.02.2024				Somashekara & Muniyappa 2022	35482533
YCL048W	SPS22	acylation	C	uniprot 19.02.2024				Venancio & Aravind 2010	19933165
YCL048W-A	YCL048W-A	acylation	C	uniprot 19.02.2024				Weill et al. 2018	29988094
YCR004C	YCP4	acylation	C	uniprot 19.02.2024				Yan et al. 2005	15980466
YCR027C	RHB1	acylation	C	uniprot 19.02.2024				Yofe et al. 2016	26928762
YCR089W	FIG2	acylation	C	uniprot 19.02.2024				Zvonarev et al. 2023	37239347
YDL007W	RPT2	acylation	N	uniprot 19.02.2024
YDL065C	PEX19	acylation	C	uniprot 19.02.2024
YDL123W	SNA4	acylation	N	uniprot 19.02.2024
YDL137W	ARF2	acylation	N	uniprot 19.02.2024
YDL192W	ARF1	acylation	N	uniprot 19.02.2024
YDR055W	PST1	acylation	C	uniprot 19.02.2024
YDR077W	SED1	acylation	C	uniprot 19.02.2024
YDR134C	CCW22	acylation	C	uniprot 19.02.2024
YDR144C	MKC7	acylation	C	uniprot 19.02.2024
YDR373W	FRQ1	acylation	N	uniprot 19.02.2024
YDR422C	SIP1	acylation	N	uniprot 19.02.2024
YDR436W	PPZ2	acylation	N	uniprot 19.02.2024
YDR461W	MFA1	acylation	C	uniprot 19.02.2024
YDR468C	TLG1	acylation	C	uniprot 19.02.2024
YDR522C	SPS2	acylation	C	uniprot 19.02.2024
YDR524C-B	YDR524C-B	acylation	C	uniprot 19.02.2024
YDR534C	FIT1	acylation	C	uniprot 19.02.2024
YEL013W	VAC8	acylation	N	uniprot 19.02.2024
YEL040W	UTR2	acylation	C	uniprot 19.02.2024
YER011W	TIR1	acylation	C	uniprot 19.02.2024
YER020W	GPA2	acylation	N	uniprot 19.02.2024
YER031C	YPT31	acylation	C	uniprot 19.02.2024
YER123W	YCK3	acylation	C	uniprot 19.02.2024
YER150W	SPI1	acylation	C	uniprot 19.02.2024
YFL005W	SEC4	acylation	C	uniprot 19.02.2024
YFL038C	YPT1	acylation	C	uniprot 19.02.2024
YGL108C	YGL108C	acylation	N	uniprot 19.02.2024
YGL208W	SIP2	acylation	N	uniprot 19.02.2024
YGL210W	YPT32	acylation	C	uniprot 19.02.2024
YGR152C	RSR1	acylation	C	uniprot 19.02.2024
YGR189C	CRH1	acylation	C	uniprot 19.02.2024
YHR005C	GPA1	acylation	N	uniprot 19.02.2024
YHR126C	ANS1	acylation	C	uniprot 19.02.2024
YHR135C	YCK1	acylation	C	uniprot 19.02.2024
YHR143W	DSE2	acylation	C	uniprot 19.02.2024
YHR211W	FLO5	acylation	C	uniprot 19.02.2024
YHR214W	YHR214W	acylation	C	uniprot 19.02.2024
YIL011W	TIR3	acylation	C	uniprot 19.02.2024
YIL118W	RHO3	acylation	C	uniprot 19.02.2024
YIR019C	FLO11	acylation	C	uniprot 19.02.2024
YIR039C	YPS6	acylation	C	uniprot 19.02.2024
YJL078C	PRY3	acylation	C	uniprot 19.02.2024
YJL171C	TOH1	acylation	C	uniprot 19.02.2024
YJR004C	SAG1	acylation	C	uniprot 19.02.2024
YJR086W	STE18	acylation	C	uniprot 19.02.2024
YJR150C	DAN1	acylation	C	uniprot 19.02.2024
YJR151C	DAN4	acylation	C	uniprot 19.02.2024
YKL046C	DCW1	acylation	C	uniprot 19.02.2024
YKL047W	ANR2	acylation	C	uniprot 19.02.2024
YKL096W	CWP1	acylation	C	uniprot 19.02.2024
YKL096W-A	CWP2	acylation	C	uniprot 19.02.2024
YKL190W	CNB1	acylation	N	uniprot 19.02.2024
YKL196C	YKT6	acylation	C	uniprot 19.02.2024
YKR007W	MEH1	acylation	N	uniprot 19.02.2024
YKR014C	YPT52	acylation	C	uniprot 19.02.2024
YKR055W	RHO4	acylation	C	uniprot 19.02.2024
YKR102W	FLO10	acylation	C	uniprot 19.02.2024
YLR040C	AFB1	acylation	C	uniprot 19.02.2024
YLR042C	NFG1	acylation	C	uniprot 19.02.2024
YLR110C	CCW12	acylation	C	uniprot 19.02.2024
YLR120C	YPS1	acylation	C	uniprot 19.02.2024
YLR121C	YPS3	acylation	C	uniprot 19.02.2024
YLR194C	NCW2	acylation	C	uniprot 19.02.2024
YLR229C	CDC42	acylation	C	uniprot 19.02.2024
YLR262C	YPT6	acylation	C	uniprot 19.02.2024
YLR343W	GAS2	acylation	C	uniprot 19.02.2024
YLR390W-A	CCW14	acylation	C	uniprot 19.02.2024
YML001W	YPT7	acylation	C	uniprot 19.02.2024
YML016C	PPZ1	acylation	N	uniprot 19.02.2024
YMR006C	PLB2	acylation	C	uniprot 19.02.2024
YMR008C	PLB1	acylation	C	uniprot 19.02.2024
YMR077C	VPS20	acylation	N	uniprot 19.02.2024
YMR215W	GAS3	acylation	C	uniprot 19.02.2024
YMR238W	DFG5	acylation	C	uniprot 19.02.2024
YMR307W	GAS1	acylation	C	uniprot 19.02.2024
YNL064C	YDJ1	acylation	C	uniprot 19.02.2024
YNL090W	RHO2	acylation	C	uniprot 19.02.2024
YNL093W	YPT53	acylation	C	uniprot 19.02.2024
YNL098C	RAS2	acylation	C	uniprot 19.02.2024
YNL145W	MFA2	acylation	C	uniprot 19.02.2024
YNL154C	YCK2	acylation	C	uniprot 19.02.2024
YNL180C	RHO5	acylation	C	uniprot 19.02.2024
YNL190W	YNL190W	acylation	C	uniprot 19.02.2024
YNL300W	TOS6	acylation	C	uniprot 19.02.2024
YNL304W	YPT11	acylation	C	uniprot 19.02.2024
YNL322C	KRE1	acylation	C	uniprot 19.02.2024
YNL327W	EGT2	acylation	C	uniprot 19.02.2024
YNR044W	AGA1	acylation	C	uniprot 19.02.2024
YOL011W	PLB3	acylation	C	uniprot 19.02.2024
YOL030W	GAS5	acylation	C	uniprot 19.02.2024
YOL132W	GAS4	acylation	C	uniprot 19.02.2024
YOL155C	HPF1	acylation	C	uniprot 19.02.2024
YOR009W	TIR4	acylation	C	uniprot 19.02.2024
YOR010C	TIR2	acylation	C	uniprot 19.02.2024
YOR089C	VPS21	acylation	C	uniprot 19.02.2024
YOR094W	ARF3	acylation	N	uniprot 19.02.2024
YOR101W	RAS1	acylation	C	uniprot 19.02.2024
YOR214C	SPR2	acylation	C	uniprot 19.02.2024
YOR327C	SNC2	acylation	C	uniprot 19.02.2024
YOR382W	FIT2	acylation	C	uniprot 19.02.2024
YOR383C	FIT3	acylation	C	uniprot 19.02.2024
YPL056C	LCL1	acylation	C	uniprot 19.02.2024
YPL130W	SPO19	acylation	C	uniprot 19.02.2024
YPR165W	RHO1	acylation	C	uniprot 19.02.2024
YAL063C	FLO9	GPI	C	Gíslason et al. 2021
YAR050W	FLO1	GPI	C	Gíslason et al. 2021
YAR066W	YAR066W	GPI	C	de Groot et al. 2003
YBR067C	TIP1	GPI	C	de Groot et al. 2003
YBR078W	ECM33	GPI	C	Gíslason et al. 2021
YCL048W	SPS22	GPI	C	Gíslason et al. 2021
YCR089W	FIG2	GPI	C	Gíslason et al. 2021
YDR055W	PST1	GPI	C	Gíslason et al. 2021
YDR077W	SED1	GPI	C	Gíslason et al. 2021
YDR134C	CCW22	GPI	C	de Groot et al. 2003
YDR144C	MKC7	GPI	C	Gíslason et al. 2021
YDR261C	EXG2	GPI	C	Gíslason et al. 2021
YDR349C	YPS7	GPI	C	Gíslason et al. 2021
YDR506C	GMC1	GPI	C	Gíslason et al. 2021
YDR534C	FIT1	GPI	C	Gíslason et al. 2021
YEL040W	UTR2	GPI	C	Gíslason et al. 2021
YER011W	TIR1	GPI	C	Gíslason et al. 2021
YER074W-A	YOS1	GPI	C	Gíslason et al. 2021
YER150W	SPI1	GPI	C	Gíslason et al. 2021
YGL228W	SHE10	GPI	C	de Groot et al. 2003
YGR189C	CRH1	GPI	C	Gíslason et al. 2021
YHR126C	ANS1	GPI	C	Gíslason et al. 2021
YHR143W	DSE2	GPI	C	de Groot et al. 2003
YHR204W	MNL1	GPI	C	de Groot et al. 2003
YHR211W	FLO5	GPI	C	Gíslason et al. 2021
YHR214W	YHR214W	GPI	C	de Groot et al. 2003
YIL011W	TIR3	GPI	C	Gíslason et al. 2021
YIL023C	YKE4	GPI	C	Gíslason et al. 2021
YIR019C	FLO11	GPI	C	Gíslason et al. 2021
YIR039C	YPS6	GPI	C	Gíslason et al. 2021
YJL037W	IRC18	GPI	C	Gíslason et al. 2021
YJL038C	LOH1	GPI	C	Gíslason et al. 2021
YJL078C	PRY3	GPI	C	Gíslason et al. 2021
YJR004C	SAG1	GPI	C	Gíslason et al. 2021
YJR150C	DAN1	GPI	C	Gíslason et al. 2021
YJR151C	DAN4	GPI	C	Gíslason et al. 2021
YJR153W	PGU1	GPI	C	de Groot et al. 2003
YKL046C	DCW1	GPI	C	Gíslason et al. 2021
YKL096W	CWP1	GPI	C	Gíslason et al. 2021
YKL096W-A	CWP2	GPI	C	Gíslason et al. 2021
YKR073C	YKR073C	GPI	C	de Groot et al. 2003
YKR102W	FLO10	GPI	C	Gíslason et al. 2021
YLR040C	AFB1	GPI	C	Gíslason et al. 2021
YLR110C	CCW12	GPI	C	Gíslason et al. 2021
YLR120C	YPS1	GPI	C	Gíslason et al. 2021
YLR121C	YPS3	GPI	C	Gíslason et al. 2021
YLR194C	NCW2	GPI	C	Gíslason et al. 2021
YLR343W	GAS2	GPI	C	Gíslason et al. 2021
YLR390W-A	CCW14	GPI	C	Gíslason et al. 2021
YML019W	OST6	GPI	C	Gíslason et al. 2021
YMR006C	PLB2	GPI	C	Gíslason et al. 2021
YMR008C	PLB1	GPI	C	Gíslason et al. 2021
YMR103C	YMR103C	GPI	C	de Groot et al. 2003
YMR158W-A	YMR158W-A	GPI	C	de Groot et al. 2003
YMR200W	ROT1	GPI	C	de Groot et al. 2003
YMR215W	GAS3	GPI	C	Gíslason et al. 2021
YMR238W	DFG5	GPI	C	Gíslason et al. 2021
YMR251W-A	HOR7	GPI	C	Gíslason et al. 2021
YMR307W	GAS1	GPI	C	Gíslason et al. 2021
YNL190W	YNL190W	GPI	C	de Groot et al. 2003
YNL300W	TOS6	GPI	C	Gíslason et al. 2021
YNL322C	KRE1	GPI	C	Gíslason et al. 2021
YNL327W	EGT2	GPI	C	Gíslason et al. 2021
YNR044W	AGA1	GPI	C	Gíslason et al. 2021
YNR067C	DSE4	GPI	C	de Groot et al. 2003
YOL011W	PLB3	GPI	C	Gíslason et al. 2021
YOL030W	GAS5	GPI	C	Gíslason et al. 2021
YOL052C-A	DDR2	GPI	C	Gíslason et al. 2021
YOL132W	GAS4	GPI	C	Gíslason et al. 2021
YOL154W	ZPS1	GPI	C	de Groot et al. 2003
YOL155C	HPF1	GPI	C	Gíslason et al. 2021
YOR009W	TIR4	GPI	C	Gíslason et al. 2021
YOR010C	TIR2	GPI	C	Gíslason et al. 2021
YOR382W	FIT2	GPI	C	Gíslason et al. 2021
YOR383C	FIT3	GPI	C	Gíslason et al. 2021
YPL130W	SPO19	GPI	C	Gíslason et al. 2021
YCL043C	PDI1	HDEL	C	uniprot 24.04.2024
YCR067C	SED4	HDEL	C	uniprot 24.04.2024
YDR057W	YOS9	HDEL	C	uniprot 24.04.2024
YDR304C	CPR5	HDEL	C	uniprot 24.04.2024
YDR498C	SEC20	HDEL	C	uniprot 24.04.2024
YDR518W	EUG1	HDEL	C	uniprot 24.04.2024
YJL034W	KAR2	HDEL	C	uniprot 24.04.2024
YKL073W	LHS1	HDEL	C	uniprot 24.04.2024
YMR214W	SCJ1	HDEL	C	uniprot 24.04.2024
YOL031C	SIL1	HDEL	C	uniprot 24.04.2024
YOL088C	MPD2	HDEL	C	uniprot 24.04.2024
YOR288C	MPD1	HDEL	C	uniprot 24.04.2024
YOR336W	KRE5	HDEL	C	uniprot 24.04.2024
YAL042W	ERV46	KKXX	C	Yan et al. 2005
YAR033W	MST28	KKXX	C	Yan et al. 2005
YBL082C	ALG3	KKXX	C	Yan et al. 2005
YEL002C	WBP1	KKXX	C	uniprot 24.04.2024
YGR105W	VMA21	KKXX	C	uniprot 24.04.2024
YKL065C	YET1	KKXX	C	uniprot 24.04.2024
YMR040W	YET2	KKXX	C	uniprot 24.04.2024
YAR002C-A	ERP1	KXKXX	C	Yan et al. 2005
YFL048C	EMP47	KXKXX	C	uniprot 24.04.2024
YGR284C	ERV29	KXKXX	C	uniprot 24.04.2024
YLR080W	EMP46	KXKXX	C	uniprot 24.04.2024
YLR088W	GAA1	KXKXX	C	uniprot 24.04.2024
YAL015C	NTG1	MTS	N	Weill et al. 2018
YAL039C	CYC3	MTS	N	Weill et al. 2018
YAL044C	GCV3	MTS	N	Weill et al. 2018
YAL046C	BOL3	MTS	N	Weill et al. 2018
YBL013W	FMT1	MTS	N	Weill et al. 2018
YBL022C	PIM1	MTS	N	Weill et al. 2018
YBL038W	MRPL16	MTS	N	Weill et al. 2018
YBL045C	COR1	MTS	N	Weill et al. 2018
YBL064C	PRX1	MTS	N	Weill et al. 2018
YBL080C	PET112	MTS	N	Weill et al. 2018
YBL090W	MRP21	MTS	N	Weill et al. 2018
YBL099W	ATP1	MTS	N	Weill et al. 2018
YBR003W	COQ1	MTS	N	Weill et al. 2018
YBR024W	SCO2	MTS	N	Weill et al. 2018
YBR037C	SCO1	MTS	N	Weill et al. 2018
YBR039W	ATP3	MTS	N	Weill et al. 2018
YBR044C	TCM62	MTS	N	Weill et al. 2018
YBR047W	FMP23	MTS	N	Weill et al. 2018
YBR111C	YSA1	MTS	N	Weill et al. 2018
YBR122C	MRPL36	MTS	N	Weill et al. 2018
YBR146W	MRPS9	MTS	N	Weill et al. 2018
YBR163W	EXO5	MTS	N	Weill et al. 2018
YBR176W	ECM31	MTS	N	Weill et al. 2018
YBR185C	MBA1	MTS	N	Weill et al. 2018
YBR221C	PDB1	MTS	N	Weill et al. 2018
YBR227C	MCX1	MTS	N	Weill et al. 2018
YBR251W	MRPS5	MTS	N	Weill et al. 2018
YBR263W	SHM1	MTS	N	Weill et al. 2018
YBR268W	MRPL37	MTS	N	Weill et al. 2018
YBR269C	SDH8	MTS	N	Weill et al. 2018
YBR282W	MRPL27	MTS	N	Weill et al. 2018
YCL004W	PGS1	MTS	N	Weill et al. 2018
YCL009C	ILV6	MTS	N	Weill et al. 2018
YCL017C	NFS1	MTS	N	Weill et al. 2018
YCL026C-B	HBN1	MTS	N	Weill et al. 2018
YCR003W	MRPL32	MTS	N	Weill et al. 2018
YCR024C	SLM5	MTS	N	Weill et al. 2018
YCR028C-A	RIM1	MTS	N	Weill et al. 2018
YCR046C	IMG1	MTS	N	Weill et al. 2018
YCR071C	IMG2	MTS	N	Weill et al. 2018
YCR083W	TRX3	MTS	N	Weill et al. 2018
YDL004W	ATP16	MTS	N	Weill et al. 2018
YDL033C	SLM3	MTS	N	Weill et al. 2018
YDL044C	MTF2	MTS	N	Weill et al. 2018
YDL066W	IDP1	MTS	N	Weill et al. 2018
YDL069C	CBS1	MTS	N	Weill et al. 2018
YDL085W	NDE2	MTS	N	Weill et al. 2018
YDL104C	QRI7	MTS	N	Weill et al. 2018
YDL107W	MSS2	MTS	N	Weill et al. 2018
YDL120W	YFH1	MTS	N	Weill et al. 2018
YDL130W-A	STF1	MTS	N	Weill et al. 2018
YDL164C	CDC9	MTS	N	Weill et al. 2018
YDL174C	DLD1	MTS	N	Weill et al. 2018
YDL178W	DLD2	MTS	N	Weill et al. 2018
YDL181W	INH1	MTS	N	Weill et al. 2018
YDL183C	YDL183C	MTS	N	Weill et al. 2018
YDL202W	MRPL11	MTS	N	Weill et al. 2018
YDR019C	GCV1	MTS	N	Weill et al. 2018
YDR036C	EHD3	MTS	N	Weill et al. 2018
YDR041W	RSM10	MTS	N	Weill et al. 2018
YDR070C	FMP16	MTS	N	Weill et al. 2018
YDR079W	PET100	MTS	N	Weill et al. 2018
YDR115W	MRX14	MTS	N	Weill et al. 2018
YDR119W-A	COX26	MTS	N	Weill et al. 2018
YDR120C	TRM1	MTS	N	Weill et al. 2018
YDR148C	KGD2	MTS	N	Weill et al. 2018
YDR175C	RSM24	MTS	N	Weill et al. 2018
YDR178W	SDH4	MTS	N	Weill et al. 2018
YDR194C	MSS116	MTS	N	Weill et al. 2018
YDR204W	COQ4	MTS	N	Weill et al. 2018
YDR232W	HEM1	MTS	N	Weill et al. 2018
YDR237W	MRPL7	MTS	N	Weill et al. 2018
YDR246W-A	YDR246W-A	MTS	N	Weill et al. 2018
YDR258C	HSP78	MTS	N	Weill et al. 2018
YDR282C	MRX10	MTS	N	Weill et al. 2018
YDR286C	YDR286C	MTS	N	Weill et al. 2018
YDR298C	ATP5	MTS	N	Weill et al. 2018
YDR316W	OMS1	MTS	N	Weill et al. 2018
YDR322W	MRPL35	MTS	N	Weill et al. 2018
YDR332W	IRC3	MTS	N	Weill et al. 2018
YDR337W	MRPS28	MTS	N	Weill et al. 2018
YDR347W	MRP1	MTS	N	Weill et al. 2018
YDR350C	ATP22	MTS	N	Weill et al. 2018
YDR376W	ARH1	MTS	N	Weill et al. 2018
YDR377W	ATP17	MTS	N	Weill et al. 2018
YDR379C-A	SDH6	MTS	N	Weill et al. 2018
YDR393W	SHE9	MTS	N	Weill et al. 2018
YDR405W	MRP20	MTS	N	Weill et al. 2018
YDR430C	CYM1	MTS	N	Weill et al. 2018
YDR462W	MRPL28	MTS	N	Weill et al. 2018
YDR493W	MZM1	MTS	N	Weill et al. 2018
YDR494W	RSM28	MTS	N	Weill et al. 2018
YDR511W	SDH7	MTS	N	Weill et al. 2018
YDR538W	PAD1	MTS	N	Weill et al. 2018
YEL024W	RIP1	MTS	N	Weill et al. 2018
YEL050C	RML2	MTS	N	Weill et al. 2018
YEL052W	AFG1	MTS	N	Weill et al. 2018
YER017C	AFG3	MTS	N	Weill et al. 2018
YER069W	ARG5,6	MTS	N	Weill et al. 2018
YER073W	ALD5	MTS	N	Weill et al. 2018
YER078C	ICP55	MTS	N	Weill et al. 2018
YER080W	AIM9	MTS	N	Weill et al. 2018
YER087W	AIM10	MTS	N	Weill et al. 2018
YER113C	TMN3	MTS	N	Weill et al. 2018
YER141W	COX15	MTS	N	Weill et al. 2018
YER168C	CCA1	MTS	N	Weill et al. 2018
YER178W	PDA1	MTS	N	Weill et al. 2018
YER182W	FMP10	MTS	N	Weill et al. 2018
YFL016C	MDJ1	MTS	N	Weill et al. 2018
YFL018C	LPD1	MTS	N	Weill et al. 2018
YFL036W	RPO41	MTS	N	Weill et al. 2018
YFL065C	YFL065C	MTS	N	Weill et al. 2018
YFR049W	YMR31	MTS	N	Weill et al. 2018
YGL018C	JAC1	MTS	N	Weill et al. 2018
YGL041W-A	YGL041W-A	MTS	N	Weill et al. 2018
YGL068W	MNP1	MTS	N	Weill et al. 2018
YGL107C	RMD9	MTS	N	Weill et al. 2018
YGL119W	COQ8	MTS	N	Weill et al. 2018
YGL129C	RSM23	MTS	N	Weill et al. 2018
YGL136C	MRM2	MTS	N	Weill et al. 2018
YGL141W	HUL5	MTS	N	Weill et al. 2018
YGL143C	MRF1	MTS	N	Weill et al. 2018
YGL187C	COX4	MTS	N	Weill et al. 2018
YGL191W	COX13	MTS	N	Weill et al. 2018
YGR021W	YGR021W	MTS	N	Weill et al. 2018
YGR029W	ERV1	MTS	N	Weill et al. 2018
YGR031W	IMO32	MTS	N	Weill et al. 2018
YGR033C	TIM21	MTS	N	Weill et al. 2018
YGR046W	TAM41	MTS	N	Weill et al. 2018
YGR053C	YGR053C	MTS	N	Weill et al. 2018
YGR062C	COX18	MTS	N	Weill et al. 2018
YGR084C	MRP13	MTS	N	Weill et al. 2018
YGR094W	VAS1	MTS	N	Weill et al. 2018
YGR101W	PCP1	MTS	N	Weill et al. 2018
YGR102C	GTF1	MTS	N	Weill et al. 2018
YGR103W	NOP7	MTS	N	Weill et al. 2018
YGR110W	CLD1	MTS	N	Weill et al. 2018
YGR165W	MRPS35	MTS	N	Weill et al. 2018
YGR171C	MSM1	MTS	N	Weill et al. 2018
YGR174C	CBP4	MTS	N	Weill et al. 2018
YGR193C	PDX1	MTS	N	Weill et al. 2018
YGR220C	MRPL9	MTS	N	Weill et al. 2018
YGR244C	LSC2	MTS	N	Weill et al. 2018
YGR255C	COQ6	MTS	N	Weill et al. 2018
YGR286C	BIO2	MTS	N	Weill et al. 2018
YHL004W	MRP4	MTS	N	Weill et al. 2018
YHL021C	AIM17	MTS	N	Weill et al. 2018
YHL032C	GUT1	MTS	N	Weill et al. 2018
YHR008C	SOD2	MTS	N	Weill et al. 2018
YHR011W	DIA4	MTS	N	Weill et al. 2018
YHR024C	MAS2	MTS	N	Weill et al. 2018
YHR037W	PUT2	MTS	N	Weill et al. 2018
YHR038W	RRF1	MTS	N	Weill et al. 2018
YHR051W	COX6	MTS	N	Weill et al. 2018
YHR059W	FYV4	MTS	N	Weill et al. 2018
YHR067W	HTD2	MTS	N	Weill et al. 2018
YHR091C	MSR1	MTS	N	Weill et al. 2018
YHR106W	TRR2	MTS	N	Weill et al. 2018
YHR120W	MSH1	MTS	N	Weill et al. 2018
YHR147C	MRPL6	MTS	N	Weill et al. 2018
YHR194W	MDM31	MTS	N	Weill et al. 2018
YHR198C	AIM18	MTS	N	Weill et al. 2018
YHR199C	AIM46	MTS	N	Weill et al. 2018
YHR208W	BAT1	MTS	N	Weill et al. 2018
YIL002C	INP51	MTS	N	Weill et al. 2018
YIL022W	TIM44	MTS	N	Weill et al. 2018
YIL051C	MMF1	MTS	N	Weill et al. 2018
YIL070C	MAM33	MTS	N	Weill et al. 2018
YIL094C	LYS12	MTS	N	Weill et al. 2018
YIL125W	KGD1	MTS	N	Weill et al. 2018
YIL155C	GUT2	MTS	N	Weill et al. 2018
YIL157C	COA1	MTS	N	Weill et al. 2018
YIR024C	INA22	MTS	N	Weill et al. 2018
YJL045W	YJL045W	MTS	N	Weill et al. 2018
YJL060W	BNA3	MTS	N	Weill et al. 2018
YJL096W	MRPL49	MTS	N	Weill et al. 2018
YJL104W	PAM16	MTS	N	Weill et al. 2018
YJL131C	AIM23	MTS	N	Weill et al. 2018
YJL133C-A	YJL133C-A	MTS	N	Weill et al. 2018
YJL147C	MRX5	MTS	N	Weill et al. 2018
YJL161W	FMP33	MTS	N	Weill et al. 2018
YJL177W	RPL17B	MTS	N	Weill et al. 2018
YJL180C	ATP12	MTS	N	Weill et al. 2018
YJL200C	ACO2	MTS	N	Weill et al. 2018
YJL209W	CBP1	MTS	N	Weill et al. 2018
YJL213W	YJL213W	MTS	N	Weill et al. 2018
YJR003C	MRX12	MTS	N	Weill et al. 2018
YJR016C	ILV3	MTS	N	Weill et al. 2018
YJR034W	PET191	MTS	N	Weill et al. 2018
YJR045C	SSC1	MTS	N	Weill et al. 2018
YJR051W	OSM1	MTS	N	Weill et al. 2018
YJR061W	YJR061W	MTS	N	Weill et al. 2018
YJR080C	AIM24	MTS	N	Weill et al. 2018
YJR100C	AIM25	MTS	N	Weill et al. 2018
YJR101W	RSM26	MTS	N	Weill et al. 2018
YJR113C	RSM7	MTS	N	Weill et al. 2018
YJR121W	ATP2	MTS	N	Weill et al. 2018
YJR122W	IBA57	MTS	N	Weill et al. 2018
YJR144W	MGM101	MTS	N	Weill et al. 2018
YKL018C-A	YKL018C-A	MTS	N	Weill et al. 2018
YKL029C	MAE1	MTS	N	Weill et al. 2018
YKL040C	NFU1	MTS	N	Weill et al. 2018
YKL085W	MDH1	MTS	N	Weill et al. 2018
YKL106W	AAT1	MTS	N	Weill et al. 2018
YKL134C	45566	MTS	N	Weill et al. 2018
YKL138C	MRPL31	MTS	N	Weill et al. 2018
YKL141W	SDH3	MTS	N	Weill et al. 2018
YKL148C	SDH1	MTS	N	Weill et al. 2018
YKL150W	MCR1	MTS	N	Weill et al. 2018
YKL155C	RSM22	MTS	N	Weill et al. 2018
YKL180W	RPL17A	MTS	N	Weill et al. 2018
YKL192C	ACP1	MTS	N	Weill et al. 2018
YKL194C	MST1	MTS	N	Weill et al. 2018
YKL195W	MIA40	MTS	N	Weill et al. 2018
YKR006C	MRPL13	MTS	N	Weill et al. 2018
YKR016W	MIC60	MTS	N	Weill et al. 2018
YKR065C	PAM17	MTS	N	Weill et al. 2018
YKR066C	CCP1	MTS	N	Weill et al. 2018
YKR085C	MRPL20	MTS	N	Weill et al. 2018
YKR087C	OMA1	MTS	N	Weill et al. 2018
YLL027W	ISA1	MTS	N	Weill et al. 2018
YLL030C	RRT7	MTS	N	Weill et al. 2018
YLL041C	SDH2	MTS	N	Weill et al. 2018
YLR059C	REX2	MTS	N	Weill et al. 2018
YLR063W	BMT6	MTS	N	Weill et al. 2018
YLR067C	PET309	MTS	N	Weill et al. 2018
YLR077W	FMP25	MTS	N	Weill et al. 2018
YLR089C	ALT1	MTS	N	Weill et al. 2018
YLR139C	SLS1	MTS	N	Weill et al. 2018
YLR142W	PUT1	MTS	N	Weill et al. 2018
YLR163C	MAS1	MTS	N	Weill et al. 2018
YLR164W	SHH4	MTS	N	Weill et al. 2018
YLR188W	MDL1	MTS	N	Weill et al. 2018
YLR201C	COQ9	MTS	N	Weill et al. 2018
YLR203C	MSS51	MTS	N	Weill et al. 2018
YLR204W	QRI5	MTS	N	Weill et al. 2018
YLR239C	LIP2	MTS	N	Weill et al. 2018
YLR259C	HSP60	MTS	N	Weill et al. 2018
YLR281C	YLR281C	MTS	N	Weill et al. 2018
YLR295C	ATP14	MTS	N	Weill et al. 2018
YLR304C	ACO1	MTS	N	Weill et al. 2018
YLR312W-A	MRPL15	MTS	N	Weill et al. 2018
YLR355C	ILV5	MTS	N	Weill et al. 2018
YLR382C	NAM2	MTS	N	Weill et al. 2018
YLR393W	ATP10	MTS	N	Weill et al. 2018
YLR395C	COX8	MTS	N	Weill et al. 2018
YLR415C	YLR415C	MTS	N	Weill et al. 2018
YLR439W	MRPL4	MTS	N	Weill et al. 2018
YML009C	MRPL39	MTS	N	Weill et al. 2018
YML050W	AIM32	MTS	N	Weill et al. 2018
YML061C	PIF1	MTS	N	Weill et al. 2018
YML078W	CPR3	MTS	N	Weill et al. 2018
YML091C	RPM2	MTS	N	Weill et al. 2018
YMR002W	MIX17	MTS	N	Weill et al. 2018
YMR024W	MRPL3	MTS	N	Weill et al. 2018
YMR035W	IMP2	MTS	N	Weill et al. 2018
YMR066W	SOV1	MTS	N	Weill et al. 2018
YMR072W	ABF2	MTS	N	Weill et al. 2018
YMR083W	ADH3	MTS	N	Weill et al. 2018
YMR089C	YTA12	MTS	N	Weill et al. 2018
YMR098C	ATP25	MTS	N	Weill et al. 2018
YMR108W	ILV2	MTS	N	Weill et al. 2018
YMR115W	MGR3	MTS	N	Weill et al. 2018
YMR137C	PSO2	MTS	N	Somashekara & Muniyappa 2022
YMR145C	NDE1	MTS	N	Weill et al. 2018
YMR157C	AIM36	MTS	N	Weill et al. 2018
YMR177W	MMT1	MTS	N	Weill et al. 2018
YMR188C	MRPS17	MTS	N	Weill et al. 2018
YMR193W	MRPL24	MTS	N	Weill et al. 2018
YMR252C	YMR252C	MTS	N	Weill et al. 2018
YMR257C	PET111	MTS	N	Weill et al. 2018
YMR267W	PPA2	MTS	N	Weill et al. 2018
YMR282C	AEP2	MTS	N	Weill et al. 2018
YMR287C	DSS1	MTS	N	Weill et al. 2018
YMR301C	ATM1	MTS	N	Weill et al. 2018
YMR310C	YMR310C	MTS	N	Weill et al. 2018
YNL005C	MRP7	MTS	N	Weill et al. 2018
YNL052W	COX5A	MTS	N	Weill et al. 2018
YNL071W	LAT1	MTS	N	Weill et al. 2018
YNL073W	MSK1	MTS	N	Weill et al. 2018
YNL104C	LEU4	MTS	N	Weill et al. 2018
YNL137C	NAM9	MTS	N	Weill et al. 2018
YNL169C	PSD1	MTS	N	Weill et al. 2018
YNL177C	MRPL22	MTS	N	Weill et al. 2018
YNL185C	MRPL19	MTS	N	Weill et al. 2018
YNL191W	DUG3	MTS	N	Weill et al. 2018
YNL208W	YNL208W	MTS	N	Weill et al. 2018
YNL213C	RRG9	MTS	N	Weill et al. 2018
YNL247W	YNL247W	MTS	N	Weill et al. 2018
YNL252C	MRPL17	MTS	N	Weill et al. 2018
YNL260C	LTO1	MTS	N	Weill et al. 2018
YNL295W	MRX6	MTS	N	Weill et al. 2018
YNL306W	MRPS18	MTS	N	Weill et al. 2018
YNL310C	ZIM17	MTS	N	Weill et al. 2018
YNL315C	ATP11	MTS	N	Weill et al. 2018
YNR001C	CIT1	MTS	N	Weill et al. 2018
YNR036C	MRPS12	MTS	N	Weill et al. 2018
YNR037C	RSM19	MTS	N	Weill et al. 2018
YNR041C	COQ2	MTS	N	Weill et al. 2018
YNR045W	PET494	MTS	N	Weill et al. 2018
YOL008W	COQ10	MTS	N	Weill et al. 2018
YOL027C	MDM38	MTS	N	Weill et al. 2018
YOL042W	NGL1	MTS	N	Weill et al. 2018
YOL059W	GPD2	MTS	N	Weill et al. 2018
YOL071W	SDH5	MTS	N	Weill et al. 2018
YOL096C	COQ3	MTS	N	Weill et al. 2018
YOL140W	ARG8	MTS	N	Weill et al. 2018
YOR022C	YOR022C	MTS	N	Weill et al. 2018
YOR037W	CYC2	MTS	N	Weill et al. 2018
YOR040W	GLO4	MTS	N	Weill et al. 2018
YOR065W	CYT1	MTS	N	Weill et al. 2018
YOR090C	PTC5	MTS	N	Weill et al. 2018
YOR105W	YOR105W	MTS	N	Weill et al. 2018
YOR108W	LEU9	MTS	N	Weill et al. 2018
YOR125C	CAT5	MTS	N	Weill et al. 2018
YOR136W	IDH2	MTS	N	Weill et al. 2018
YOR142W	LSC1	MTS	N	Weill et al. 2018
YOR147W	MDM32	MTS	N	Weill et al. 2018
YOR176W	HEM15	MTS	N	Weill et al. 2018
YOR196C	LIP5	MTS	N	Weill et al. 2018
YOR201C	MRM1	MTS	N	Weill et al. 2018
YOR205C	GEP3	MTS	N	Weill et al. 2018
YOR215C	AIM41	MTS	N	Weill et al. 2018
YOR226C	ISU2	MTS	N	Weill et al. 2018
YOR232W	MGE1	MTS	N	Weill et al. 2018
YOR286W	RDL2	MTS	N	Weill et al. 2018
YOR305W	RRG7	MTS	N	Weill et al. 2018
YOR330C	MIP1	MTS	N	Weill et al. 2018
YOR334W	MRS2	MTS	N	Weill et al. 2018
YOR350C	MNE1	MTS	N	Weill et al. 2018
YOR356W	CIR2	MTS	N	Weill et al. 2018
YOR374W	ALD4	MTS	N	Weill et al. 2018
YOR386W	PHR1	MTS	N	Weill et al. 2018
YPL029W	SUV3	MTS	N	Weill et al. 2018
YPL040C	ISM1	MTS	N	Weill et al. 2018
YPL059W	GRX5	MTS	N	Weill et al. 2018
YPL060W	MFM1	MTS	N	Weill et al. 2018
YPL063W	TIM50	MTS	N	Weill et al. 2018
YPL078C	ATP4	MTS	N	Weill et al. 2018
YPL097W	MSY1	MTS	N	Weill et al. 2018
YPL103C	FMP30	MTS	N	Weill et al. 2018
YPL104W	MSD1	MTS	N	Weill et al. 2018
YPL109C	YPL109C	MTS	N	Weill et al. 2018
YPL132W	COX11	MTS	N	Weill et al. 2018
YPL135W	ISU1	MTS	N	Weill et al. 2018
YPL159C	PET20	MTS	N	Weill et al. 2018
YPL168W	MRX4	MTS	N	Weill et al. 2018
YPL172C	COX10	MTS	N	Weill et al. 2018
YPL188W	POS5	MTS	N	Weill et al. 2018
YPL215W	CBP3	MTS	N	Weill et al. 2018
YPL222W	FMP40	MTS	N	Weill et al. 2018
YPL224C	MMT2	MTS	N	Weill et al. 2018
YPL252C	YAH1	MTS	N	Weill et al. 2018
YPL262W	FUM1	MTS	N	Weill et al. 2018
YPR001W	CIT3	MTS	N	Weill et al. 2018
YPR004C	AIM45	MTS	N	Weill et al. 2018
YPR006C	ICL2	MTS	N	Weill et al. 2018
YPR033C	HTS1	MTS	N	Weill et al. 2018
YPR047W	MSF1	MTS	N	Weill et al. 2018
YPR067W	ISA2	MTS	N	Weill et al. 2018
YPR125W	YLH47	MTS	N	Weill et al. 2018
YPR151C	SUE1	MTS	N	Weill et al. 2018
YPR155C	NCA2	MTS	N	Weill et al. 2018
YPR166C	MRP2	MTS	N	Weill et al. 2018
YPR191W	QCR2	MTS	N	Weill et al. 2018
YLR147C	SMD3	NLS	C	Bordonné 2000
YDR146C	SWI5	NLS	C	Hahn et al. 2008
YER029C	SMB1	NLS	C	Bordonné 2000
YGL097W	SRM1	NLS	N	Hahn et al. 2008
YGR074W†	SMD1	NLS	C	Bordonné 2000
YJL194W	CDC6	NLS	N	Hahn et al. 2008
YML061C	PIF1	NLS	C	Lee et al. 2023
YMR137C	PSO2	NLS	N	Somashekara & Muniyappa 2022
YAL054C	ACS1	PTS1	C	uniprot 24.04.2024
YBR041W	FAT1	PTS1	C	uniprot 24.04.2024
YBR204C	LDH1	PTS1	C	uniprot 24.04.2024
YBR222C	PCS60	PTS1	C	Nötzel et al. 2016
YCR005C	CIT2	PTS1	C	Nötzel et al. 2016
YDL078C	MDH3	PTS1	C	Nötzel et al. 2016
YDR234W	LYS4	PTS1	C	Nötzel et al. 2016
YDR256C	CTA1	PTS1	C	uniprot 24.04.2024
YEL020C	PXP1	PTS1	C	Nötzel et al. 2016
YER015W	FAA2	PTS1	C	Nötzel et al. 2016
YGL067W	NPY1	PTS1	C	uniprot 24.04.2024
YGL184C	STR3	PTS1	C	Nötzel et al. 2016
YGR077C	PEX8	PTS1	C	Nötzel et al. 2016
YIR031C	DAL7	PTS1	C	uniprot 24.04.2024
YIR034C	LYS1	PTS1	C	uniprot 24.04.2024
YJR019C	TES1	PTS1	C	uniprot 24.04.2024
YJR111C	PXP2	PTS1	C	Nötzel et al. 2016
YKR009C	FOX2	PTS1	C	Nötzel et al. 2016
YLR027C	AAT2	PTS1	C	Nötzel et al. 2016
YLR284C	ECI1	PTS1	C	Nötzel et al. 2016
YML042W	CAT2	PTS1	C	Nötzel et al. 2016
YNL044W	YIP3	PTS1	C	uniprot 24.04.2024
YNL117W	MLS1	PTS1	C	Nötzel et al. 2016
YNL202W	SPS19	PTS1	C	Nötzel et al. 2016
YOR084W	LPX1	PTS1	C	Nötzel et al. 2016
YOR180C	DCI1	PTS1	C	Nötzel et al. 2016
YPR001W	CIT3	PTS1	C	uniprot 24.04.2024
YAL007C	ERP2	SP	N	Yofe et al. 2016
YAL053W	FLC2	SP	N	Yofe et al. 2016
YAL058W	CNE1	SP	N	Yofe et al. 2016
YAL063C	FLO9	SP	N	Yofe et al. 2016
YAR002C-A	ERP1	SP	N	Yofe et al. 2016
YAR050W	FLO1	SP	N	Yofe et al. 2016
YAR066W	YAR066W	SP	N	Yofe et al. 2016
YAR071W	PHO11	SP	N	Yofe et al. 2016
YBL017C	PEP1	SP	N	Yofe et al. 2016
YBL039C	URA7	SP	N	Yofe et al. 2016
YBL095W	MRX3	SP	N	Yofe et al. 2016
YBL108C-A	PAU9	SP	N	Yofe et al. 2016
YBR013C	YBR013C	SP	N	Yofe et al. 2016
YBR015C	MNN2	SP	N	Yofe et al. 2016
YBR067C	TIP1	SP	N	Yofe et al. 2016
YBR078W	ECM33	SP	N	Yofe et al. 2016
YBR092C	PHO3	SP	N	Yofe et al. 2016
YBR093C	PHO5	SP	N	Yofe et al. 2016
YBR139W	ATG42	SP	N	Yofe et al. 2016
YBR162C	TOS1	SP	N	Yofe et al. 2016
YBR187W	GDT1	SP	N	Yofe et al. 2016
YBR229C	ROT2	SP	N	Yofe et al. 2016
YBR286W	APE3	SP	N	Yofe et al. 2016
YCL012C	YCL012C	SP	N	Yofe et al. 2016
YCL043C	PDI1	SP	N	Yofe et al. 2016
YCL045C	EMC1	SP	N	Yofe et al. 2016
YCL048W	SPS22	SP	N	Yofe et al. 2016
YCL048W-A	YCL048W-A	SP	N	Yofe et al. 2016
YCL049C	YCL049C	SP	N	Yofe et al. 2016
YCR011C	ADP1	SP	N	Yofe et al. 2016
YCR045C	RRT12	SP	N	Yofe et al. 2016
YCR069W	CPR4	SP	N	Yofe et al. 2016
YCR089W	FIG2	SP	N	Yofe et al. 2016
YCR101C	YCR101C	SP	N	Yofe et al. 2016
YDL010W	GRX6	SP	N	Yofe et al. 2016
YDL018C	ERP3	SP	N	Yofe et al. 2016
YDL024C	DIA3	SP	N	Yofe et al. 2016
YDL036C	PUS9	SP	N	Yofe et al. 2016
YDL046W	NPC2	SP	N	Yofe et al. 2016
YDL049C	KNH1	SP	N	Yofe et al. 2016
YDL070W	BDF2	SP	N	Yofe et al. 2016
YDL130W	RPP1B	SP	N	Yofe et al. 2016
YDL144C	YDL144C	SP	N	Yofe et al. 2016
YDR055W	PST1	SP	N	Yofe et al. 2016
YDR056C	EMC10	SP	N	Yofe et al. 2016
YDR057W	YOS9	SP	N	Yofe et al. 2016
YDR077W	SED1	SP	N	Yofe et al. 2016
YDR107C	TMN2	SP	N	Yofe et al. 2016
YDR144C	MKC7	SP	N	Yofe et al. 2016
YDR221W	GTB1	SP	N	Yofe et al. 2016
YDR248C	YDR248C	SP	N	Yofe et al. 2016
YDR261C	EXG2	SP	N	Yofe et al. 2016
YDR262W	YDR262W	SP	N	Yofe et al. 2016
YDR304C	CPR5	SP	N	Yofe et al. 2016
YDR331W	GPI8	SP	N	Yofe et al. 2016
YDR349C	YPS7	SP	N	Yofe et al. 2016
YDR382W	RPP2B	SP	N	Yofe et al. 2016
YDR402C	DIT2	SP	N	Yofe et al. 2016
YDR415C	YDR415C	SP	N	Yofe et al. 2016
YDR420W	HKR1	SP	N	Yofe et al. 2016
YDR506C	GMC1	SP	N	Yofe et al. 2016
YDR518W	EUG1	SP	N	Yofe et al. 2016
YDR519W	FPR2	SP	N	Yofe et al. 2016
YDR524C-B	YDR524C-B	SP	N	Yofe et al. 2016
YDR534C	FIT1	SP	N	Yofe et al. 2016
YDR541C	YDR541C	SP	N	Yofe et al. 2016
YDR542W	PAU10	SP	N	Yofe et al. 2016
YEL001C	IRC22	SP	N	Yofe et al. 2016
YEL040W	UTR2	SP	N	Yofe et al. 2016
YEL043W	GTA1	SP	N	Yofe et al. 2016
YEL068C	YEL068C	SP	N	Yofe et al. 2016
YER011W	TIR1	SP	N	Yofe et al. 2016
YER061C	CEM1	SP	N	Yofe et al. 2016
YER076C	YER076C	SP	N	Yofe et al. 2016
YER150W	SPI1	SP	N	Yofe et al. 2016
YFL020C	PAU5	SP	N	Yofe et al. 2016
YFL041W	FET5	SP	N	Yofe et al. 2016
YFL048C	EMP47	SP	N	Yofe et al. 2016
YFL051C	YFL051C	SP	N	Yofe et al. 2016
YFL067W	YFL067W	SP	N	Yofe et al. 2016
YFR018C	YFR018C	SP	N	Yofe et al. 2016
YFR020W	CSS2	SP	N	Yofe et al. 2016
YFR026C	ULI1	SP	N	Yofe et al. 2016
YFR039C	OSW7	SP	N	Yofe et al. 2016
YFR041C	ERJ5	SP	N	Yofe et al. 2016
YGL002W	ERP6	SP	N	Yofe et al. 2016
YGL020C	GET1	SP	N	Yofe et al. 2016
YGL027C	CWH41	SP	N	Yofe et al. 2016
YGL028C	SCW11	SP	N	Yofe et al. 2016
YGL032C	AGA2	SP	N	Yofe et al. 2016
YGL089C	MF(ALPHA)2	SP	N	Yofe et al. 2016
YGL138C	YGL138C	SP	N	Yofe et al. 2016
YGL139W	FLC3	SP	N	Yofe et al. 2016
YGL200C	EMP24	SP	N	Yofe et al. 2016
YGL203C	KEX1	SP	N	Yofe et al. 2016
YGL228W	SHE10	SP	N	Yofe et al. 2016
YGL236C	MTO1	SP	N	Yofe et al. 2016
YGL258W	VEL1	SP	N	Yofe et al. 2016
YGL259W	YPS5	SP	N	Yofe et al. 2016
YGR014W	MSB2	SP	N	Yofe et al. 2016
YGR023W	MTL1	SP	N	Yofe et al. 2016
YGR106C	VOA1	SP	N	Yofe et al. 2016
YGR189C	CRH1	SP	N	Yofe et al. 2016
YGR279C	SCW4	SP	N	Yofe et al. 2016
YGR282C	BGL2	SP	N	Yofe et al. 2016
YGR294W	PAU12	SP	N	Weill et al. 2018
YHL017W	YHL017W	SP	N	Yofe et al. 2016
YHL028W	WSC4	SP	N	Yofe et al. 2016
YHL042W	YHL042W	SP	N	Yofe et al. 2016
YHL046C	PAU13	SP	N	Yofe et al. 2016
YHR045W	YHR045W	SP	N	Yofe et al. 2016
YHR057C	CPR2	SP	N	Yofe et al. 2016
YHR063C	PAN5	SP	N	Yofe et al. 2016
YHR079C	IRE1	SP	N	Yofe et al. 2016
YHR086W-A	YHR086W-A	SP	N	Yofe et al. 2016
YHR098C	SFB3	SP	N	Yofe et al. 2016
YHR101C	BIG1	SP	N	Yofe et al. 2016
YHR110W	ERP5	SP	N	Yofe et al. 2016
YHR126C	ANS1	SP	N	Yofe et al. 2016
YHR132C	ECM14	SP	N	Yofe et al. 2016
YHR139C	SPS100	SP	N	Yofe et al. 2016
YHR143W	DSE2	SP	N	Yofe et al. 2016
YHR151C	MTC6	SP	N	Yofe et al. 2016
YHR154W	RTT107	SP	N	Yofe et al. 2016
YHR173C	YHR173C	SP	N	Yofe et al. 2016
YHR188C	GPI16	SP	N	Yofe et al. 2016
YHR202W	YHR202W	SP	N	Yofe et al. 2016
YHR204W	MNL1	SP	N	Yofe et al. 2016
YHR211W	FLO5	SP	N	Yofe et al. 2016
YHR212W-A	YHR212W-A	SP	N	Yofe et al. 2016
YIL005W	EPS1	SP	N	Yofe et al. 2016
YIL011W	TIR3	SP	N	Yofe et al. 2016
YIL014W	MNT3	SP	N	Yofe et al. 2016
YIL015W	BAR1	SP	N	Yofe et al. 2016
YIL027C	EMC5	SP	N	Yofe et al. 2016
YIL099W	SGA1	SP	N	Yofe et al. 2016
YIL123W	SIM1	SP	N	Yofe et al. 2016
YIL140W	AXL2	SP	N	Yofe et al. 2016
YIL156W-B	YIL156W-B	SP	N	Yofe et al. 2016
YIL162W	SUC2	SP	N	Yofe et al. 2016
YIL169C	CSS1	SP	N	Yofe et al. 2016
YIL173W	VTH1	SP	N	Yofe et al. 2016
YIR019C	FLO11	SP	N	Yofe et al. 2016
YIR022W	SEC11	SP	N	Yofe et al. 2016
YIR039C	YPS6	SP	N	Yofe et al. 2016
YIR041W	PAU15	SP	N	Yofe et al. 2016
YJL002C	OST1	SP	N	Yofe et al. 2016
YJL037W	IRC18	SP	N	Yofe et al. 2016
YJL052C-A	YJL052C-A	SP	N	Yofe et al. 2016
YJL062W	LAS21	SP	N	Yofe et al. 2016
YJL073W	JEM1	SP	N	Yofe et al. 2016
YJL078C	PRY3	SP	N	Yofe et al. 2016
YJL079C	PRY1	SP	N	Yofe et al. 2016
YJL116C	NCA3	SP	N	Yofe et al. 2016
YJL132W	YJL132W	SP	N	Yofe et al. 2016
YJL158C	CIS3	SP	N	Yofe et al. 2016
YJL159W	HSP150	SP	N	Yofe et al. 2016
YJL160C	PIR5	SP	N	Yofe et al. 2016
YJL171C	TOH1	SP	N	Yofe et al. 2016
YJL174W	KRE9	SP	N	Yofe et al. 2016
YJL178C	ATG27	SP	N	Yofe et al. 2016
YJL186W	MNN5	SP	N	Yofe et al. 2016
YJL192C	SOP4	SP	N	Yofe et al. 2016
YJL222W	VTH2	SP	N	Yofe et al. 2016
YJL223C	PAU1	SP	N	Weill et al. 2018
YJR004C	SAG1	SP	N	Yofe et al. 2016
YJR075W	HOC1	SP	N	Yofe et al. 2016
YJR103W	URA8	SP	N	Yofe et al. 2016
YJR137C	MET5	SP	N	Yofe et al. 2016
YJR150C	DAN1	SP	N	Yofe et al. 2016
YJR151C	DAN4	SP	N	Yofe et al. 2016
YJR153W	PGU1	SP	N	Yofe et al. 2016
YKL034W	TUL1	SP	N	Yofe et al. 2016
YKL039W	PTM1	SP	N	Yofe et al. 2016
YKL046C	DCW1	SP	N	Yofe et al. 2016
YKL073W	LHS1	SP	N	Yofe et al. 2016
YKL077W	YKL077W	SP	N	Yofe et al. 2016
YKL096W	CWP1	SP	N	Yofe et al. 2016
YKL096W-A	CWP2	SP	N	Yofe et al. 2016
YKL163W	PIR3	SP	N	Yofe et al. 2016
YKL164C	PIR1	SP	N	Yofe et al. 2016
YKL220C	FRE2	SP	N	Yofe et al. 2016
YKL224C	PAU16	SP	N	Yofe et al. 2016
YKR005C	YKR005C	SP	N	Yofe et al. 2016
YKR013W	PRY2	SP	N	Yofe et al. 2016
YKR044W	UIP5	SP	N	Yofe et al. 2016
YKR058W	GLG1	SP	N	Yofe et al. 2016
YKR061W	KTR2	SP	N	Yofe et al. 2016
YKR069W	MET1	SP	N	Yofe et al. 2016
YKR102W	FLO10	SP	N	Yofe et al. 2016
YLL025W	PAU17	SP	N	Yofe et al. 2016
YLL051C	FRE6	SP	N	Yofe et al. 2016
YLL056C	YLL056C	SP	N	Yofe et al. 2016
YLR001C	YLR001C	SP	N	Yofe et al. 2016
YLR037C	PAU23	SP	N	Yofe et al. 2016
YLR040C	AFB1	SP	N	Yofe et al. 2016
YLR042C	NFG1	SP	N	Yofe et al. 2016
YLR083C	EMP70	SP	N	Yofe et al. 2016
YLR084C	RAX2	SP	N	Yofe et al. 2016
YLR104W	LCL2	SP	N	Yofe et al. 2016
YLR110C	CCW12	SP	N	Yofe et al. 2016
YLR120C	YPS1	SP	N	Yofe et al. 2016
YLR121C	YPS3	SP	N	Yofe et al. 2016
YLR160C	ASP3-4	SP	N	Yofe et al. 2016
YLR194C	NCW2	SP	N	Yofe et al. 2016
YLR207W	HRD3	SP	N	Yofe et al. 2016
YLR213C	CRR1	SP	N	Yofe et al. 2016
YLR214W	FRE1	SP	N	Yofe et al. 2016
YLR243W	GPN3	SP	N	Yofe et al. 2016
YLR250W	SSP120	SP	N	Yofe et al. 2016
YLR283W	PUT7	SP	N	Yofe et al. 2016
YLR286C	CTS1	SP	N	Yofe et al. 2016
YLR300W	EXG1	SP	N	Yofe et al. 2016
YLR307W	CDA1	SP	N	Yofe et al. 2016
YLR308W	CDA2	SP	N	Yofe et al. 2016
YLR332W	MID2	SP	N	Yofe et al. 2016
YLR343W	GAS2	SP	N	Yofe et al. 2016
YLR385C	SWC7	SP	N	Yofe et al. 2016
YLR390W-A	CCW14	SP	N	Yofe et al. 2016
YLR403W	SFP1	SP	N	Yofe et al. 2016
YLR406C-A	YLR406C-A	SP	N	Yofe et al. 2016
YLR413W	INA1	SP	N	Yofe et al. 2016
YLR414C	PUN1	SP	N	Yofe et al. 2016
YLR461W	PAU4	SP	N	Yofe et al. 2016
YML012W	ERV25	SP	N	Yofe et al. 2016
YML027W	YOX1	SP	N	Yofe et al. 2016
YML128C	MSC1	SP	N	Yofe et al. 2016
YML130C	ERO1	SP	N	Yofe et al. 2016
YMR006C	PLB2	SP	N	Yofe et al. 2016
YMR008C	PLB1	SP	N	Yofe et al. 2016
YMR020W	FMS1	SP	N	Yofe et al. 2016
YMR058W	FET3	SP	N	Yofe et al. 2016
YMR147W	YMR147W	SP	N	Yofe et al. 2016
YMR149W	SWP1	SP	N	Yofe et al. 2016
YMR171C	EAR1	SP	N	Yofe et al. 2016
YMR189W	GCV2	SP	N	Yofe et al. 2016
YMR200W	ROT1	SP	N	Yofe et al. 2016
YMR209C	YMR209C	SP	N	Yofe et al. 2016
YMR214W	SCJ1	SP	N	Yofe et al. 2016
YMR215W	GAS3	SP	N	Yofe et al. 2016
YMR226C	YMR226C	SP	N	Yofe et al. 2016
YMR238W	DFG5	SP	N	Yofe et al. 2016
YMR244W	YMR244W	SP	N	Yofe et al. 2016
YMR247W-A	YMR247W-A	SP	N	Yofe et al. 2016
YMR251W-A	HOR7	SP	N	Yofe et al. 2016
YMR272W-B	YMR272W-B	SP	N	Yofe et al. 2016
YMR297W	PRC1	SP	N	Yofe et al. 2016
YMR305C	SCW10	SP	N	Yofe et al. 2016
YMR307W	GAS1	SP	N	Yofe et al. 2016
YMR316C-A	YMR316C-A	SP	N	Yofe et al. 2016
YNL012W	SPO1	SP	N	Yofe et al. 2016
YNL019C	YNL019C	SP	N	Yofe et al. 2016
YNL024C-A	KSH1	SP	N	Yofe et al. 2016
YNL066W	SUN4	SP	N	Yofe et al. 2016
YNL129W	NRK1	SP	N	Yofe et al. 2016
YNL158W	PGA1	SP	N	Yofe et al. 2016
YNL160W	YGP1	SP	N	Yofe et al. 2016
YNL190W	YNL190W	SP	N	Yofe et al. 2016
YNL219C	ALG9	SP	N	Yofe et al. 2016
YNL237W	YTP1	SP	N	Yofe et al. 2016
YNL238W	KEX2	SP	N	Yofe et al. 2016
YNL283C	WSC2	SP	N	Yofe et al. 2016
YNL291C	MID1	SP	N	Yofe et al. 2016
YNL300W	TOS6	SP	N	Yofe et al. 2016
YNL320W	YNL320W	SP	N	Yofe et al. 2016
YNL322C	KRE1	SP	N	Yofe et al. 2016
YNL327W	EGT2	SP	N	Yofe et al. 2016
YNR028W	CPR8	SP	N	Yofe et al. 2016
YNR044W	AGA1	SP	N	Yofe et al. 2016
YNR050C	LYS9	SP	N	Yofe et al. 2016
YNR059W	MNT4	SP	N	Yofe et al. 2016
YNR060W	FRE4	SP	N	Yofe et al. 2016
YNR066C	YNR066C	SP	N	Yofe et al. 2016
YNR067C	DSE4	SP	N	Yofe et al. 2016
YNR076W	PAU6	SP	N	Yofe et al. 2016
YOL007C	CSI2	SP	N	Yofe et al. 2016
YOL011W	PLB3	SP	N	Yofe et al. 2016
YOL030W	GAS5	SP	N	Yofe et al. 2016
YOL031C	SIL1	SP	N	Yofe et al. 2016
YOL052C-A	DDR2	SP	N	Yofe et al. 2016
YOL088C	MPD2	SP	N	Yofe et al. 2016
YOL105C	WSC3	SP	N	Yofe et al. 2016
YOL132W	GAS4	SP	N	Yofe et al. 2016
YOL154W	ZPS1	SP	N	Yofe et al. 2016
YOL155C	HPF1	SP	N	Yofe et al. 2016
YOL159C	CSS3	SP	N	Yofe et al. 2016
YOL161C	PAU20	SP	N	Yofe et al. 2016
YOR003W	YSP3	SP	N	Yofe et al. 2016
YOR008C	SLG1	SP	N	Yofe et al. 2016
YOR008C-A	YOR008C-A	SP	N	Yofe et al. 2016
YOR009W	TIR4	SP	N	Yofe et al. 2016
YOR010C	TIR2	SP	N	Yofe et al. 2016
YOR016C	ERP4	SP	N	Yofe et al. 2016
YOR085W	OST3	SP	N	Yofe et al. 2016
YOR152C	ATG40	SP	N	Yofe et al. 2016
YOR154W	SLP1	SP	N	Yofe et al. 2016
YOR190W	SPR1	SP	N	Yofe et al. 2016
YOR214C	SPR2	SP	N	Yofe et al. 2016
YOR247W	SRL1	SP	N	Yofe et al. 2016
YOR288C	MPD1	SP	N	Yofe et al. 2016
YOR336W	KRE5	SP	N	Yofe et al. 2016
YOR365C	YOR365C	SP	N	Yofe et al. 2016
YOR381W	FRE3	SP	N	Yofe et al. 2016
YOR382W	FIT2	SP	N	Yofe et al. 2016
YOR383C	FIT3	SP	N	Yofe et al. 2016
YOR384W	FRE5	SP	N	Yofe et al. 2016
YOR387C	YOR387C	SP	N	Yofe et al. 2016
YPL006W	NCR1	SP	N	Yofe et al. 2016
YPL072W	UBP16	SP	N	Weill et al. 2018
YPL130W	SPO19	SP	N	Yofe et al. 2016
YPL154C	PEP4	SP	N	Yofe et al. 2016
YPL163C	SVS1	SP	N	Yofe et al. 2016
YPL189W	GUP2	SP	N	Yofe et al. 2016
YPL221W	FLC1	SP	N	Yofe et al. 2016
YPL278C	YPL278C	SP	N	Yofe et al. 2016
YPL282C	PAU22	SP	N	Yofe et al. 2016
YPR027C	YPR027C	SP	N	Yofe et al. 2016
YPR121W	THI22	SP	N	Yofe et al. 2016
YPR157W	TDA6	SP	N	Yofe et al. 2016
YAL028W	FRT2	TA	C	Burri & Lithgow 2004
YBL091C-A	SCS22	TA	C	Schuldiner et al. 2008
YBL100C	YBL100C	TA	C	Burri & Lithgow 2004
YBR162W-A	YSY6	TA	C	Schuldiner et al. 2008
YCL007C	CWH36	TA	C	Burri & Lithgow 2004
YDL241W	YDL241W	TA	C	Burri & Lithgow 2004
YDR086C	SSS1	TA	C	Burri & Lithgow 2004
YDR200C	VPS64	TA	C	Beilharz et al. 2003
YDR281C	PHM6	TA	C	Burri & Lithgow 2004
YDR498C	SEC20	TA	C	Burri & Lithgow 2004
YEL010W	YEL010W	TA	C	Burri & Lithgow 2004
YEL073C	YEL073C	TA	C	Burri & Lithgow 2004
YER019C-A	SBH2	TA	C	Burri & Lithgow 2004
YER087C-B	SBH1	TA	C	Burri & Lithgow 2004
YER100W	UBC6	TA	C	Schuldiner et al. 2008
YFL046W	FMP32	TA	C	Beilharz et al. 2003
YGL098W	USE1	TA	C	Burri & Lithgow 2004
YHL031C	GOS1	TA	C	Burri & Lithgow 2004
YIL004C	BET1	TA	C	Burri & Lithgow 2004
YIL065c	FIS1	TA	C	Beilharz et al. 2003
YJL119C	YJL119C	TA	C	Burri & Lithgow 2004
YKL006C-A	SFT1	TA	C	Burri & Lithgow 2004
YLR026C	SED5	TA	C	Burri & Lithgow 2004
YLR078C	BOS1	TA	C	Burri & Lithgow 2004
YLR093C	NYV1	TA	C	Burri & Lithgow 2004
YLR238W	FAR10	TA	C	Beilharz et al. 2003
YLR268W	SEC22	TA	C	Schuldiner et al. 2008
YMR161W	HLJ1	TA	C	Beilharz et al. 2003
YMR183C	SSO2	TA	C	Burri & Lithgow 2004
YNL070W	TOM7	TA	C	Beilharz et al. 2003
YNL111C	CYB5	TA	C	Beilharz et al. 2003
YNL131W	TOM22	TA	C	Beilharz et al. 2003
YNL188W	KAR1	TA	C	Burri & Lithgow 2004
YOL018C	TLG2	TA	C	Schuldiner et al. 2008
YOL044W	PEX15	TA	C	Schuldiner et al. 2008
YOR036W	PEP12	TA	C	Burri & Lithgow 2004
YOR045W	TOM6	TA	C	Beilharz et al. 2003
YOR075W	UFE1	TA	C	Burri & Lithgow 2004
YOR106W	VAM3	TA	C	Burri & Lithgow 2004
YOR324C	FRT1	TA	C	Beilharz et al. 2003
YPL192C	PRM3	TA	C	Beilharz et al. 2003
YPL200W	CSM4	TA	C	Burri & Lithgow 2004
YPL206C	PGC1†	TA	C	Simocková et al. 2018
YPL232W	SSO1	TA	C	Burri & Lithgow 2004
YPR133W-A	TOM5	TA	C	Beilharz et al. 2003
YPR183W	DPM1	TA	C	Burri & Lithgow 2004
YAL014C	SYN8	TA	C	Lewis & Pelham 2002
YAL030W	SNC1	TA	C	Burri & Lithgow 2004
YBR016W	CPP1	TA	C	Giolito et al. 2024
YBR056W-A	MNC1	TA	C	Zvonarev et al. 2023
YDL012C	YDL012C	TA	C	Venancio & Aravind 2010
YDR034W-B	CPP3	TA	C	Giolito et al. 2024
YDR210W	CPP2	TA	C	Giolito et al. 2024
YDR468C	TLG1	TA	C	Burri & Lithgow 2004
YDR522C	SPS2	TA	C	Burri & Lithgow 2004
YOR327C	SNC2	TA	C	Burri & Lithgow 2004
