## Supplementary material for "Genome-wide conditional degron libraries for functional genomics": Table S5

### Sheet: Table S4
Table S5
Gene set enrichment analysis of resistance factors unique to each genotoxic agent
MMS-unique factors							HU-unique factors							CPT-unique factors
type	GO term	p-value	matches	ORFs	GO:identifier		type	GO term	p-value	matches	ORFs	GO:identifier		type	GO term	p-value	matches	ORFs	GO:identifier
biological process	DNA damage response	1.28125e-11	25	YDL102W,YDL116W,YDL164C,YDL200C,YDR075W,YDR092W,YDR217C,YER142C,YER147C,YGL087C,YGL113W,YGL175C,YGR002C,YHL006C,YHR154W,YIL132C,YJR006W,YKL045W,YKL113C,YKL213C,YLR376C,YMR190C,YNL102W,YOR217W,YPL024W	GO:0006974		biological process	ATP export	0.00783813	5	YJR102C,YKL002W,YKL041W,YNR006W,YPL065W	GO:1904669		biological process	negative regulation of G2/M transition of mitotic cell cycle	0.000984596	3	YER173W,YLR288C,YPL194W	GO:0010972
biological process	DNA repair	1.29643e-11	24	YDL102W,YDL116W,YDL164C,YDL200C,YDR075W,YDR092W,YDR217C,YER142C,YER147C,YGL087C,YGL113W,YGL175C,YGR002C,YHL006C,YHR154W,YIL132C,YJR006W,YKL045W,YKL113C,YKL213C,YLR376C,YMR190C,YNL102W,YOR217W	GO:0006281		biological process	ATP transport	0.0231439	5	YJR102C,YKL002W,YKL041W,YNR006W,YPL065W	GO:0015867		biological process	negative regulation of cell cycle G2/M phase transition	0.000995692	3	YER173W,YLR288C,YPL194W	GO:1902750
biological process	DNA metabolic process	1.22643e-10	27	YBL035C,YBR170C,YDL102W,YDL116W,YDL164C,YDL200C,YDR075W,YDR092W,YDR217C,YER142C,YER147C,YGL087C,YGL113W,YGL175C,YGR002C,YHL006C,YHR154W,YIL132C,YJR006W,YKL045W,YKL113C,YKL213C,YLR376C,YMR190C,YNL102W,YOR217W,YPL024W	GO:0006259		biological process	intracellular transport	0.0233136	21	YBR171W,YDR164C,YDR323C,YDR468C,YER016W,YGL206C,YGR245C,YIR006C,YJL053W,YJR102C,YKL002W,YKL041W,YLR268W,YLR292C,YMR125W,YMR198W,YNL084C,YNR006W,YNR051C,YPL065W,YPR141C	GO:0046907		biological process	DNA replication checkpoint signaling	0.00133414	3	YER173W,YLR288C,YPL194W	GO:0000076
biological process	double-strand break repair	2.55444e-09	16	YDL102W,YDL116W,YDR075W,YDR217C,YER147C,YGL113W,YGL175C,YHL006C,YHR154W,YIL132C,YKL045W,YKL113C,YKL213C,YLR376C,YMR190C,YNL102W	GO:0006302		biological process	cellular localization	0.0245181	28	YBR171W,YDR164C,YDR323C,YDR468C,YER016W,YER093C,YGL206C,YGR063C,YGR092W,YGR245C,YIR006C,YJL053W,YJR076C,YJR102C,YKL002W,YKL041W,YLR268W,YLR292C,YML048W,YMR125W,YMR198W,YNL084C,YNL312W,YNR006W,YNR051C,YPL065W,YPL153C,YPR141C	GO:0051641		biological process	mitotic G2/M transition checkpoint	0.00133414	3	YER173W,YLR288C,YPL194W	GO:0044818
biological process	response to stress	2.24991e-06	29	YBR170C,YDL102W,YDL116W,YDL164C,YDL200C,YDR075W,YDR092W,YDR217C,YER142C,YER147C,YGL087C,YGL113W,YGL175C,YGR002C,YHL006C,YHR154W,YIL132C,YJR006W,YKL045W,YKL113C,YKL213C,YLR350W,YLR376C,YMR190C,YNL102W,YNR023W,YOR217W,YPL024W,YPL180W	GO:0006950		biological process	establishment of localization in cell	0.0248771	21	YBR171W,YDR164C,YDR323C,YDR468C,YER016W,YGL206C,YGR245C,YIR006C,YJL053W,YJR102C,YKL002W,YKL041W,YLR268W,YLR292C,YMR125W,YMR198W,YNL084C,YNR006W,YNR051C,YPL065W,YPR141C	GO:0051649		biological process	G2/M transition of mitotic cell cycle	0.00153242	4	YER173W,YLR288C,YPL194W,YPR120C	GO:0000086
biological process	organic cyclic compound metabolic process	8.81155e-06	43	YBL033C,YBL035C,YBR166C,YBR170C,YDL043C,YDL055C,YDL102W,YDL116W,YDL164C,YDL200C,YDR050C,YDR075W,YDR081C,YDR092W,YDR217C,YER044C,YER142C,YER147C,YGL087C,YGL113W,YGL175C,YGR002C,YHL006C,YHR064C,YHR154W,YIL132C,YJL121C,YJR006W,YKL045W,YKL113C,YKL145W,YKL213C,YLR376C,YMR190C,YNL102W,YNR023W,YOL086C,YOR117W,YOR217W,YPL024W,YPL042C,YPL151C,YPR060C	GO:1901360		biological process	purine ribonucleotide transport	0.0267	5	YJR102C,YKL002W,YKL041W,YNR006W,YPL065W	GO:0015868		biological process	cell cycle G2/M phase transition	0.00153242	4	YER173W,YLR288C,YPL194W,YPR120C	GO:0044839
biological process	cellular response to stress	9.95853e-06	27	YBR170C,YDL102W,YDL116W,YDL164C,YDL200C,YDR075W,YDR092W,YDR217C,YER142C,YER147C,YGL087C,YGL113W,YGL175C,YGR002C,YHL006C,YHR154W,YIL132C,YJR006W,YKL045W,YKL113C,YKL213C,YLR376C,YMR190C,YNL102W,YNR023W,YOR217W,YPL024W	GO:0033554		biological process	protein retention in Golgi apparatus	0.0272827	4	YJL053W,YKL002W,YNR006W,YNR051C	GO:0045053		biological process	regulation of G2/M transition of mitotic cell cycle	0.00166506	3	YER173W,YLR288C,YPL194W	GO:0010389
biological process	DNA replication	1.64148e-05	12	YBL035C,YBR170C,YDL102W,YDL164C,YDR217C,YGL113W,YJR006W,YKL045W,YKL113C,YMR190C,YNL102W,YOR217W	GO:0006260		biological process	purine nucleotide transport	0.0274663	5	YJR102C,YKL002W,YKL041W,YNR006W,YPL065W	GO:0015865		biological process	regulation of cell cycle G2/M phase transition	0.00168591	3	YER173W,YLR288C,YPL194W	GO:1902749
biological process	DNA-templated DNA replication	4.21424e-05	11	YBL035C,YBR170C,YDL102W,YDL164C,YDR217C,YGL113W,YJR006W,YKL045W,YMR190C,YNL102W,YOR217W	GO:0006261		biological process	endosomal transport	0.0292437	8	YIR006C,YJL053W,YJR102C,YKL002W,YKL041W,YNL084C,YNR006W,YPL065W	GO:0016197		biological process	mitotic DNA integrity checkpoint signaling	0.00393103	3	YER173W,YLR288C,YPL194W	GO:0044774
biological process	cellular response to stimulus	4.23685e-05	31	YBR170C,YDL102W,YDL116W,YDL164C,YDL200C,YDR075W,YDR092W,YDR217C,YER142C,YER147C,YGL045W,YGL087C,YGL113W,YGL175C,YGR002C,YHL006C,YHR154W,YIL132C,YJR006W,YKL045W,YKL113C,YKL213C,YLR376C,YLR452C,YMR190C,YNL102W,YNR023W,YOR217W,YPL024W,YPL042C,YPL180W	GO:0051716		biological process	adenine nucleotide transport	0.0312081	5	YJR102C,YKL002W,YKL041W,YNR006W,YPL065W	GO:0051503		biological process	DNA damage checkpoint signaling	0.00674113	3	YER173W,YLR288C,YPL194W	GO:0000077
biological process	response to stimulus	0.000152959	32	YBR170C,YDL102W,YDL116W,YDL164C,YDL200C,YDR075W,YDR092W,YDR217C,YER142C,YER147C,YGL045W,YGL087C,YGL113W,YGL175C,YGR002C,YHL006C,YHR154W,YIL132C,YJR006W,YKL045W,YKL113C,YKL213C,YLR350W,YLR376C,YLR452C,YMR190C,YNL102W,YNR023W,YOR217W,YPL024W,YPL042C,YPL180W	GO:0050896		biological process	vesicle fusion	0.0396931	5	YDR164C,YDR323C,YDR468C,YKL212W,YLR268W	GO:0006906		biological process	signal transduction in response to DNA damage	0.00674113	3	YER173W,YLR288C,YPL194W	GO:0042770
biological process	nucleobase-containing compound metabolic process	0.000163549	39	YBL035C,YBR170C,YDL043C,YDL055C,YDL102W,YDL116W,YDL164C,YDL200C,YDR050C,YDR075W,YDR081C,YDR092W,YDR217C,YER142C,YER147C,YGL087C,YGL113W,YGL175C,YGR002C,YHL006C,YHR064C,YHR154W,YIL132C,YJL121C,YJR006W,YKL045W,YKL113C,YKL145W,YKL213C,YLR376C,YMR190C,YNL102W,YNR023W,YOL086C,YOR117W,YOR217W,YPL024W,YPL042C,YPL151C	GO:0006139		biological process	nucleotide transport	0.0411441	5	YJR102C,YKL002W,YKL041W,YNR006W,YPL065W	GO:0006862		biological process	DNA integrity checkpoint signaling	0.0158279	3	YER173W,YLR288C,YPL194W	GO:0031570
biological process	DNA strand elongation	0.000174706	6	YDL164C,YGL175C,YJR006W,YMR190C,YNL102W,YOR217W	GO:0022616		biological process	regulation of nucleotide-excision repair	0.042669	3	YGL244W,YGR063C,YKL032C	GO:2000819		biological process	mitotic cell cycle phase transition	0.0210638	4	YER173W,YLR288C,YPL194W,YPR120C	GO:0044772
biological process	base-excision repair	0.000630522	5	YDL102W,YDL164C,YER142C,YJR006W,YKL113C	GO:0006284		biological process	protein localization to Golgi apparatus	0.0427356	4	YJL053W,YKL002W,YNR006W,YNR051C	GO:0034067		biological process	negative regulation of mitotic cell cycle phase transition	0.0259879	3	YER173W,YLR288C,YPL194W	GO:1901991
biological process	nucleic acid metabolic process	0.000631461	35	YBL035C,YBR170C,YDL043C,YDL102W,YDL116W,YDL164C,YDL200C,YDR075W,YDR081C,YDR092W,YDR217C,YER142C,YER147C,YGL087C,YGL113W,YGL175C,YGR002C,YHL006C,YHR064C,YHR154W,YIL132C,YJR006W,YKL045W,YKL113C,YKL145W,YKL213C,YLR376C,YMR190C,YNL102W,YNR023W,YOR117W,YOR217W,YPL024W,YPL042C,YPL151C	GO:0090304		biological process	vesicle organization	0.0434372	10	YDR164C,YDR323C,YDR468C,YGL206C,YIR006C,YKL002W,YKL041W,YKL212W,YLR268W,YNL084C	GO:0016050		biological process	mitotic DNA replication checkpoint signaling	0.027157	2	YER173W,YLR288C	GO:0033314
biological process	gene conversion at mating-type locus	0.00455296	3	YGL175C,YKL113C,YMR190C	GO:0007534		cellular component	protein-containing complex	0.000273049	43	YBL026W,YBR058C-A,YBR081C,YBR171W,YCR077C,YCR084C,YDR468C,YEL002C,YER093C,YFR040W,YGL206C,YGL244W,YGR063C,YGR092W,YHR148W,YIL031W,YIR006C,YJL053W,YJL069C,YJL140W,YJR068W,YJR076C,YJR102C,YKL002W,YKL032C,YKL041W,YKL212W,YLR032W,YLR182W,YLR268W,YLR292C,YML007W,YMR125W,YMR198W,YNL084C,YNL312W,YNR006W,YNR051C,YOL148C,YOR039W,YPL065W,YPR010C,YPR041W	GO:0032991		biological process	cell cycle phase transition	0.0326182	4	YER173W,YLR288C,YPL194W,YPR120C	GO:0044770
biological process	DNA replication, removal of RNA primer	0.0080258	3	YDL102W,YJR006W,YKL113C	GO:0043137		cellular component	ESCRT complex	0.000288997	5	YJR102C,YKL002W,YKL041W,YNR006W,YPL065W	GO:0036452		biological process	mitotic cell cycle checkpoint signaling	0.0343399	3	YER173W,YLR288C,YPL194W	GO:0007093
biological process	double-strand break repair via synthesis-dependent strand annealing	0.00803542	4	YGL175C,YHL006C,YIL132C,YLR376C	GO:0045003		cellular component	vesicle membrane	0.000291652	11	YDR323C,YDR468C,YGL206C,YIR006C,YJR102C,YKL002W,YKL041W,YLR268W,YNL084C,YNR006W,YPL065W	GO:0012506		biological process	mitotic intra-S DNA damage checkpoint signaling	0.0365353	2	YLR288C,YPL194W	GO:0031573
biological process	DNA biosynthetic process	0.00877845	6	YBL035C,YDL102W,YDL164C,YJR006W,YLR376C,YNL102W	GO:0071897		cellular component	endosome membrane	0.00033105	9	YDR323C,YDR468C,YIR006C,YJR102C,YKL002W,YKL041W,YNL084C,YNR006W,YPL065W	GO:0010008		biological process	negative regulation of mitotic cell cycle	0.0382154	3	YER173W,YLR288C,YPL194W	GO:0045930
biological process	double-strand break repair via homologous recombination	0.00940506	7	YDR075W,YGL113W,YGL175C,YHL006C,YIL132C,YLR376C,YMR190C	GO:0000724		cellular component	cytoplasmic vesicle membrane	0.000363525	11	YDR323C,YDR468C,YGL206C,YIR006C,YJR102C,YKL002W,YKL041W,YLR268W,YNL084C,YNR006W,YPL065W	GO:0030659		biological process	meiotic cell cycle checkpoint signaling	0.0383354	2	YLR288C,YPL194W	GO:0033313
biological process	recombinational repair	0.0164899	7	YDR075W,YGL113W,YGL175C,YHL006C,YIL132C,YLR376C,YMR190C	GO:0000725		cellular component	bounding membrane of organelle	0.00911525	19	YBR171W,YDR323C,YDR468C,YER019W,YER093C,YGL206C,YIR006C,YJL053W,YJR102C,YKL002W,YKL041W,YKL212W,YLR100W,YLR268W,YLR292C,YML048W,YNL084C,YNR006W,YPL065W	GO:0098588		biological process	regulation of cell cycle process	0.0394127	4	YER173W,YLR288C,YPL194W,YPR120C	GO:0010564
biological process	lagging strand elongation	0.0180773	3	YDL164C,YJR006W,YNL102W	GO:0006273		cellular component	endosome	0.00979938	10	YDR323C,YDR468C,YIR006C,YJL053W,YJR102C,YKL002W,YKL041W,YNL084C,YNR006W,YPL065W	GO:0005768		cellular component	checkpoint clamp complex	0.00464012	2	YLR288C,YPL194W	GO:0030896
biological process	gene conversion	0.0257183	3	YGL175C,YKL113C,YMR190C	GO:0035822		cellular component	vesicle	0.0160929	12	YDR323C,YDR468C,YGL206C,YIR006C,YJL053W,YJR102C,YKL002W,YKL041W,YLR268W,YNL084C,YNR006W,YPL065W	GO:0031982
biological process	DNA alkylation repair	0.0258279	2	YDL200C,YER142C	GO:0006307		cellular component	cytoplasmic vesicle	0.016547	12	YDR323C,YDR468C,YGL206C,YIR006C,YJL053W,YJR102C,YKL002W,YKL041W,YLR268W,YNL084C,YNR006W,YPL065W	GO:0031410
biological process	DNA strand elongation involved in DNA replication	0.0260269	4	YDL164C,YJR006W,YNL102W,YOR217W	GO:0006271		cellular component	intracellular vesicle	0.016547	12	YDR323C,YDR468C,YGL206C,YIR006C,YJL053W,YJR102C,YKL002W,YKL041W,YLR268W,YNL084C,YNR006W,YPL065W	GO:0097708
biological process	maintenance of DNA repeat elements	0.0285757	4	YDL164C,YHL006C,YIL132C,YKL113C	GO:0043570		cellular component	endomembrane system	0.0265952	25	YBR058C-A,YBR171W,YDR323C,YDR468C,YEL002C,YER019W,YFR039C,YFR041C,YGL012W,YGL206C,YGR175C,YIR006C,YJL053W,YJR102C,YKL002W,YKL041W,YKL212W,YLR056W,YLR100W,YLR268W,YLR292C,YML048W,YNL084C,YNR006W,YPL065W	GO:0012505
biological process	telomere capping	0.0310335	3	YBL035C,YGL175C,YMR190C	GO:0016233		cellular component	actin cytoskeleton-regulatory complex	0.0345706	2	YIR006C,YNL084C	GO:1990964
biological process	postreplication repair	0.0398314	4	YDR092W,YGL087C,YJR006W,YLR376C	GO:0006301		cellular component	nuclear outer membrane-endoplasmic reticulum membrane network	0.0375391	13	YBR058C-A,YBR171W,YEL002C,YER019W,YFR041C,YGL012W,YGR175C,YKL212W,YLR056W,YLR100W,YLR268W,YLR292C,YML048W	GO:0042175
biological process	DNA recombinase assembly	0.0408003	3	YHL006C,YIL132C,YLR376C	GO:0000730		cellular component	organelle subcompartment	0.037636	14	YBR058C-A,YBR171W,YDR468C,YEL002C,YER019W,YFR041C,YGL012W,YGR175C,YKL212W,YLR056W,YLR100W,YLR268W,YLR292C,YML048W	GO:0031984
biological process	leading strand elongation	0.0408003	3	YJR006W,YNL102W,YOR217W	GO:0006272		cellular component	endoplasmic reticulum Sec complex	0.0392019	2	YBR171W,YLR292C	GO:0031205
biological process	ubiquitin recycling	0.048722	3	YDR092W,YGL087C,YKL213C	GO:0010992		cellular component	Sec62/Sec63 complex	0.0392019	2	YBR171W,YLR292C	GO:0031207
biological process	DNA repair complex assembly	0.048722	3	YHL006C,YIL132C,YLR376C	GO:0090735		cellular component	membrane protein complex	0.0399126	11	YBR171W,YDR468C,YEL002C,YGL206C,YJL053W,YJR102C,YKL002W,YKL041W,YLR268W,YLR292C,YPL065W	GO:0098796
cellular component	replisome	2.2373e-06	6	YBL035C,YBR170C,YDL102W,YJR006W,YKL045W,YNL102W	GO:0030894		cellular component	endoplasmic reticulum membrane	0.0403173	13	YBR058C-A,YBR171W,YEL002C,YER019W,YFR041C,YGL012W,YGR175C,YKL212W,YLR056W,YLR100W,YLR268W,YLR292C,YML048W	GO:0005789
cellular component	nuclear replisome	1.65055e-05	5	YBL035C,YDL102W,YJR006W,YKL045W,YNL102W	GO:0043601		cellular component	cytoplasmic microtubule	0.0407413	3	YER016W,YJR076C,YPR141C	GO:0005881
cellular component	DNA polymerase complex	4.10901e-05	5	YBL035C,YDL102W,YJR006W,YKL045W,YNL102W	GO:0042575		cellular component	endoplasmic reticulum subcompartment	0.0413396	13	YBR058C-A,YBR171W,YEL002C,YER019W,YFR041C,YGL012W,YGR175C,YKL212W,YLR056W,YLR100W,YLR268W,YLR292C,YML048W	GO:0098827
cellular component	replication fork	4.21136e-05	8	YBL035C,YBR170C,YDL102W,YJR006W,YKL045W,YNL102W,YOR217W,YPL024W	GO:0005657		cellular component	non-membrane-bounded organelle	0.0422968	28	YBL026W,YBR081C,YCR077C,YER016W,YGL206C,YGL244W,YGR063C,YGR092W,YGR175C,YGR245C,YHR148W,YIL031W,YIR006C,YJL069C,YJL140W,YJR068W,YJR076C,YKL032C,YLR032W,YLR100W,YMR198W,YNL084C,YNL312W,YNR051C,YOL148C,YOR039W,YPR010C,YPR141C	GO:0043228
cellular component	chromosome	0.000230815	19	YBL035C,YBR170C,YDL102W,YDL116W,YDR217C,YER147C,YGL113W,YGR002C,YHL006C,YIL132C,YJR006W,YKL045W,YLR376C,YML041C,YMR190C,YNL102W,YNR023W,YOR217W,YPL024W	GO:0005694		cellular component	intracellular non-membrane-bounded organelle	0.0422968	28	YBL026W,YBR081C,YCR077C,YER016W,YGL206C,YGL244W,YGR063C,YGR092W,YGR175C,YGR245C,YHR148W,YIL031W,YIR006C,YJL069C,YJL140W,YJR068W,YJR076C,YKL032C,YLR032W,YLR100W,YMR198W,YNL084C,YNL312W,YNR051C,YOL148C,YOR039W,YPR010C,YPR141C	GO:0043232
cellular component	protein-containing complex	0.000282635	39	YBL035C,YBR170C,YCR094W,YDL043C,YDL102W,YDL116W,YDL147W,YDR075W,YDR092W,YDR217C,YER142C,YER147C,YGL087C,YGL113W,YGL175C,YGR002C,YHL006C,YHR027C,YHR154W,YIL132C,YJR006W,YKL045W,YKL145W,YLR148W,YLR350W,YLR376C,YLR396C,YML041C,YMR060C,YMR190C,YNL102W,YNR023W,YOR075W,YOR117W,YOR217W,YPL024W,YPL042C,YPL151C,YPL180W	GO:0032991
cellular component	catalytic complex	0.000366648	23	YBL035C,YBR170C,YDL043C,YDL102W,YDL147W,YDR075W,YDR092W,YGL087C,YGR002C,YHR027C,YHR154W,YJR006W,YKL045W,YKL145W,YLR350W,YML041C,YMR190C,YNL102W,YNR023W,YOR117W,YPL024W,YPL042C,YPL151C	GO:1902494
cellular component	alpha DNA polymerase:primase complex	0.00055531	3	YBL035C,YKL045W,YNL102W	GO:0005658
cellular component	Shu complex	0.00055531	3	YHL006C,YIL132C,YLR376C	GO:0097196
cellular component	nuclear replication fork	0.000576774	6	YBL035C,YDL102W,YJR006W,YKL045W,YNL102W,YPL024W	GO:0043596
cellular component	nucleus	0.00128269	40	YBL033C,YBL035C,YBR170C,YDL043C,YDL102W,YDL116W,YDL147W,YDL164C,YDL200C,YDR075W,YDR081C,YDR092W,YDR217C,YER142C,YER147C,YGL087C,YGL113W,YGL175C,YGR002C,YHL006C,YHR027C,YHR154W,YIL132C,YJR006W,YKL045W,YKL113C,YKL145W,YKL213C,YLR376C,YML041C,YMR190C,YNL102W,YNR023W,YOR117W,YOR217W,YOR275C,YPL024W,YPL042C,YPL151C,YPR060C	GO:0005634
cellular component	protein-DNA complex	0.00131255	13	YBL035C,YBR170C,YDL102W,YDR217C,YER142C,YER147C,YGL113W,YGR002C,YJR006W,YKL045W,YML041C,YNL102W,YNR023W	GO:0032993
cellular component	intracellular protein-containing complex	0.00169169	15	YBL035C,YBR170C,YDL102W,YDL147W,YDR092W,YGL087C,YGR002C,YHR027C,YHR154W,YJR006W,YKL045W,YKL145W,YNL102W,YOR117W,YPL180W	GO:0140535
cellular component	proteasome regulatory particle	0.00257732	4	YDL147W,YHR027C,YKL145W,YOR117W	GO:0005838
cellular component	proteasome accessory complex	0.00257732	4	YDL147W,YHR027C,YKL145W,YOR117W	GO:0022624
cellular component	proteasome regulatory particle, base subcomplex	0.0063053	3	YHR027C,YKL145W,YOR117W	GO:0008540
cellular component	nuclear chromosome	0.0175553	8	YBL035C,YDL102W,YGR002C,YJR006W,YKL045W,YML041C,YNL102W,YPL024W	GO:0000228
cellular component	RecQ family helicase-topoisomerase III complex	0.0194644	2	YMR190C,YPL024W	GO:0031422
cellular component	delta DNA polymerase complex	0.0194644	2	YDL102W,YJR006W	GO:0043625
cellular component	proteasome complex	0.0268282	4	YDL147W,YHR027C,YKL145W,YOR117W	GO:0000502
cellular component	ubiquitin conjugating enzyme complex	0.0289883	2	YDR092W,YGL087C	GO:0031371
cellular component	transferase complex	0.0295812	12	YBL035C,YBR170C,YDL102W,YDR092W,YGL087C,YGR002C,YHR154W,YJR006W,YKL045W,YLR350W,YNL102W,YPL042C	GO:1990234
cellular component	site of double-strand break	0.0303061	3	YHL006C,YIL132C,YLR376C	GO:0035861
cellular component	site of DNA damage	0.0303061	3	YHL006C,YIL132C,YLR376C	GO:0090734
cellular component	endopeptidase complex	0.0359497	4	YDL147W,YHR027C,YKL145W,YOR117W	GO:1905369
cellular component	nuclear protein-containing complex	0.0419307	16	YBL035C,YDL043C,YDL102W,YDL116W,YDL147W,YER147C,YGL113W,YGL175C,YGR002C,YJR006W,YKL045W,YML041C,YNL102W,YNR023W,YPL042C,YPL151C	GO:0140513
cellular component	CORVET complex	0.0426396	2	YLR148W,YLR396C	GO:0033263
molecular function	catalytic activity, acting on DNA	0.00405427	10	YBL035C,YDL102W,YDL164C,YER142C,YGL175C,YJR006W,YKL113C,YMR190C,YNL102W,YOR217W	GO:0140097
molecular function	DNA polymerase activity	0.0172515	4	YBL035C,YDL102W,YJR006W,YNL102W	GO:0034061
molecular function	DNA-directed DNA polymerase activity	0.0191412	4	YBL035C,YDL102W,YJR006W,YNL102W	GO:0003887
